# A Tissue Virus Microenvironment with Activated Stress Responses Underlies Durable SIV Persistence

**DOI:** 10.64898/2026.04.02.716177

**Authors:** Thomas J. Hope, Eliana U. Crentsil, Muhammad S. Arif, Yanique Thomas, Ellen Zhang, Christopher T. Thuruthiyil, Ryan V. Moriarty, Flora Engelmann, Sean C. Pascoe, Jenna M. Hasson, Seth H. Borrowman, Maryam A. Shaaban, Edward J. Allen, Anne Monette, Ann M. Carias, Douglas Ferrell, Nawal Ouguirti, Isabelle Clerc, Judd F. Hultquist, Richard T. D’Aquila, Michael D. McRaven, Mariluz Araínga, Francois Villinger, Ramon Lorenzo-Redondo

## Abstract

HIV persistence during suppressive antiretroviral therapy (ART) remains a central barrier to cure, with the majority of reservoirs residing in gut-associated lymphoid tissues (GALT). Here, we define a spatially organized viral microenvironment (VME) that sustains reservoir durability and governs early viral rebound by comparing animals initiating ART early after infection (transient reservoirs) versus late (persistent reservoirs). Using immunoPET/CT-guided sampling of SIV-infected rhesus macaques combined with spatial transcriptomics, we interrogated tissue sites of viral production during the eclipse phase following analytical treatment interruption (ATI). Our results revealed that viral rebound from persistent reservoirs arises from discrete, transcriptionally active foci enriched in the mucosa lining the gut lumen.

Eclipse phase persistent reservoirs were characterized by increased proviral burden and a distinct tissue state marked by activation of stress-response, metabolic, mitochondrial, and cell cycle programs coupled to repression of cytoplasmic translation and increased cellular senescence. These features co-occurred with immunosuppressive cellular architectures resembling tertiary lymphoid structures enriched for Treg cells, innate lymphoid cells, and mast cells, regulated by Treg-centered cell–cell interaction networks. In contrast, transient reservoirs displayed enhanced translational and metabolic activity and were embedded within immune-active environments enriched for CD8⁺ T cells, Th17, Tfh, and activated CD4⁺ T cells.

Machine learning identified stress adaptation, hypoxia, metabolic rewiring, and cytoskeletal remodeling pathways as dominant predictors of viral density within persistent VMEs, with strong convergence on programs observed in tumor microenvironments (TME). Orthogonal validation confirmed activation of the integrated stress response (ISR) at sites of viral production in concurrence with results of immunofluorescent microscopy revealing SIV gag expression in two populations primarily in the mucosa, differentiated by the phosphorylation of eIF2α. Together, these findings establish the VME as a critical determinant of reservoir persistence, integrating immune regulation, tissue remodeling, and translational control to enable viral survival. This framework suggests that effective HIV cure strategies will require coordinated disruption of VME-supportive functions in addition to targeting infected cells.
