## Supplementary Table 1 for "A Tissue Virus Microenvironment with Activated Stress Responses Underlies Durable SIV Persistence"

pathway	NES_LAEA	padj_LAEA	NES_EAEA	padj_EAEA	in_LAEA	in_EAEA	category	SIV vs Neg (LAEA)	SIV vs Neg (EAEA)
Extracellular matrix organization	-2.004640379	1.06E-10	-1.986905519	1.79E-08	TRUE	TRUE	Both (same direction)	Down	Down
Muscle contraction	-2.174214763	3.45E-10	-2.190686994	1.79E-08	TRUE	TRUE	Both (same direction)	Down	Down
Focal adhesion	-1.953320323	4.13E-08	-1.869052474	6.67E-05	TRUE	TRUE	Both (same direction)	Down	Down
Cell Cycle Checkpoints	2.107086744	4.68E-07	1.750158544	0.000316866	TRUE	TRUE	Both (same direction)	Up	Up
Beta1 integrin cell surface interactions	-2.196126359	5.36E-07	-2.080333513	0.000166433	TRUE	TRUE	Both (same direction)	Down	Down
HIV Infection	2.143409708	5.36E-07	1.54178314	0.005757286	TRUE	TRUE	Both (same direction)	Up	Up
Synthesis of DNA	2.436165188	6.13E-07	2.045277538	0.000353711	TRUE	TRUE	Both (same direction)	Up	Up
Non-integrin membrane-ECM interactions	-2.10792224	4.97E-06	-2.024058136	0.000280885	TRUE	TRUE	Both (same direction)	Down	Down
DNA Replication	2.21598579	6.03E-06	1.966139903	0.000280885	TRUE	TRUE	Both (same direction)	Up	Up
mRNA processing	2.168293963	1.23E-05	2.01839906	0.000100644	TRUE	TRUE	Both (same direction)	Up	Up
S Phase	2.102247314	1.53E-05	1.908422	0.000378376	TRUE	TRUE	Both (same direction)	Up	Up
Retinoblastoma gene in cancer	2.393368137	1.59E-05	2.315168016	0.000105658	TRUE	TRUE	Both (same direction)	Up	Up
Mitochondrial translation	2.263793679	1.86E-05	2.447630997	1.23E-06	TRUE	TRUE	Both (same direction)	Up	Up
mRNA Splicing	1.923697411	2.19E-05	NA	NA	TRUE	FALSE	Only in LAEA	Up	NA
Chromosome Maintenance	2.368561251	3.11E-05	NA	NA	TRUE	FALSE	Only in LAEA	Up	NA
ECM proteoglycans	-2.069511963	3.14E-05	-2.088303414	0.000105658	TRUE	TRUE	Both (same direction)	Down	Down
DNA strand elongation	2.627983696	4.38E-05	2.19195891	0.005757286	TRUE	TRUE	Both (same direction)	Up	Up
Integrin cell surface interactions	-2.021985586	4.76E-05	-1.892275994	0.00197943	TRUE	TRUE	Both (same direction)	Down	Down
Mitochondrial protein degradation	2.188876044	4.94E-05	2.338867135	6.30E-06	TRUE	TRUE	Both (same direction)	Up	Up
Mitotic G1 phase and G1/S transition	2.043122339	5.31E-05	1.892780233	0.000776016	TRUE	TRUE	Both (same direction)	Up	Up
Protein localization	1.996228964	5.31E-05	2.178336753	5.37E-06	TRUE	TRUE	Both (same direction)	Up	Up
Mitotic Metaphase and Anaphase	1.859326757	6.77E-05	NA	NA	TRUE	FALSE	Only in LAEA	Up	NA
G2/M Checkpoints	2.145822762	0.000105809	1.791534445	0.003164567	TRUE	TRUE	Both (same direction)	Up	Up
Cardiac conduction	-1.987536878	0.000108754	-1.81308601	0.005876716	TRUE	TRUE	Both (same direction)	Down	Down
Transport of Mature Transcript to Cytoplasm	2.158699193	0.000137369	1.921482291	0.003615821	TRUE	TRUE	Both (same direction)	Up	Up
Host Interactions of HIV factors	2.075281481	0.000151299	NA	NA	TRUE	FALSE	Only in LAEA	Up	NA
DNA replication	2.465596987	0.000171271	2.378696189	0.000275751	TRUE	TRUE	Both (same direction)	Up	Up
Integrins in angiogenesis	-1.970579776	0.000176727	NA	NA	TRUE	FALSE	Only in LAEA	Down	NA
DNA Replication Pre-Initiation	2.064658282	0.000191825	NA	NA	TRUE	FALSE	Only in LAEA	Up	NA
Activation of APC/C and APC/C:Cdc20 mediated degradation of mitotic proteins	2.251452343	0.000209922	NA	NA	TRUE	FALSE	Only in LAEA	Up	NA
PI3K-Akt signaling	-1.649985639	0.000224053	-1.582089211	0.005169109	TRUE	TRUE	Both (same direction)	Down	Down
Formation of the dystrophin-glycoprotein complex (DGC)	-2.0239978	0.000254076	-1.915097018	0.006908567	TRUE	TRUE	Both (same direction)	Down	Down
APC/C-mediated degradation of cell cycle proteins	2.200943198	0.000284726	NA	NA	TRUE	FALSE	Only in LAEA	Up	NA
Smooth Muscle Contraction	-2.004873666	0.000293995	-2.088375122	0.000264323	TRUE	TRUE	Both (same direction)	Down	Down
Switching of origins to a post-replicative state	2.140354444	0.000338068	NA	NA	TRUE	FALSE	Only in LAEA	Up	NA
Focal adhesion: PI3K-Akt-mTOR-signaling	-1.626229799	0.000353533	NA	NA	TRUE	FALSE	Only in LAEA	Down	NA
Collagen biosynthesis and modifying enzymes	-1.992775552	0.000483029	-2.03071462	0.00037013	TRUE	TRUE	Both (same direction)	Down	Down
Signaling by GPCR	-1.58100938	0.000483029	NA	NA	TRUE	FALSE	Only in LAEA	Down	NA
Metabolic reprogramming in colon cancer	2.37029157	0.000486409	2.189413481	0.00197943	TRUE	TRUE	Both (same direction)	Up	Up
Diseases associated with glycosaminoglycan metabolism	-1.984796744	0.000492011	NA	NA	TRUE	FALSE	Only in LAEA	Down	NA
Resolution of Sister Chromatid Cohesion	2.061939676	0.00050197	1.743532867	0.009365665	TRUE	TRUE	Both (same direction)	Up	Up
miRNA targets in ECM and membrane receptors	-1.967204941	0.00050197	-1.948638345	0.001486936	TRUE	TRUE	Both (same direction)	Down	Down
Disorders of transmembrane transporters	1.870683017	0.000510126	2.01445395	0.000166433	TRUE	TRUE	Both (same direction)	Up	Up
Regulation of Insulin-like Growth Factor (IGF) transport and uptake by Insulin-like Growth Factor Binding Proteins (IGFBPs)	-1.812611979	0.000524781	NA	NA	TRUE	FALSE	Only in LAEA	Down	NA
Arrhythmogenic right ventricular cardiomyopathy	-1.948291752	0.000567472	NA	NA	TRUE	FALSE	Only in LAEA	Down	NA
Collagen formation	-1.904648436	0.000753147	-1.941894873	0.0007219	TRUE	TRUE	Both (same direction)	Down	Down
Degradation of the extracellular matrix	-1.823793997	0.000753147	NA	NA	TRUE	FALSE	Only in LAEA	Down	NA
HIV Life Cycle	1.812228486	0.000831098	NA	NA	TRUE	FALSE	Only in LAEA	Up	NA
Orc1 removal from chromatin	2.173248383	0.000880632	NA	NA	TRUE	FALSE	Only in LAEA	Up	NA
N-glycan biosynthesis	2.225489849	0.000921238	1.934732603	0.009239927	TRUE	TRUE	Both (same direction)	Up	Up
Defective CFTR causes cystic fibrosis	2.193984308	0.001014735	NA	NA	TRUE	FALSE	Only in LAEA	Up	NA
Response to elevated platelet cytosolic Ca2+	-1.752587398	0.001026884	NA	NA	TRUE	FALSE	Only in LAEA	Down	NA
Laminin interactions	-1.923863463	0.001241497	NA	NA	TRUE	FALSE	Only in LAEA	Down	NA
TCA cycle and deficiency of pyruvate dehydrogenase complex (PDHc)	2.308536407	0.001379946	2.18869872	0.006889118	TRUE	TRUE	Both (same direction)	Up	Up
Collagen chain trimerization	-1.950187911	0.001379946	-1.892031005	0.007083314	TRUE	TRUE	Both (same direction)	Down	Down
Biosynthesis of the N-glycan precursor (dolichol lipid-linked oligosaccharide	0.456749466	3.95E-05	NA	NA	TRUE	FALSE	Only in LAEA	Up	NA
Extension of Telomeres	2.243495239	0.001431742	NA	NA	TRUE	FALSE	Only in LAEA	Up	NA
SUMOylation of DNA replication proteins	2.228168571	0.001553904	2.154093536	0.001746226	TRUE	TRUE	Both (same direction)	Up	Up
Mitotic Prometaphase	1.694887989	0.001553904	NA	NA	TRUE	FALSE	Only in LAEA	Up	NA
Metabolic reprogramming in pancreatic cancer	2.256830989	0.001784033	2.047093022	0.009365665	TRUE	TRUE	Both (same direction)	Up	Up
Myometrial relaxation and contraction pathways	-1.692694355	0.001898153	NA	NA	TRUE	FALSE	Only in LAEA	Down	NA
rRNA processing	1.637836779	0.001898153	NA	NA	TRUE	FALSE	Only in LAEA	Up	NA
Telomere Maintenance	2.09429369	0.00193522	NA	NA	TRUE	FALSE	Only in LAEA	Up	NA
tRNA Aminoacylation	2.145949489	0.001993877	2.126910529	0.002204427	TRUE	TRUE	Both (same direction)	Up	Up
Separation of Sister Chromatids	1.716661404	0.002218815	NA	NA	TRUE	FALSE	Only in LAEA	Up	NA
G0 and Early G1	2.264942174	0.002390283	NA	NA	TRUE	FALSE	Only in LAEA	Up	NA
Lagging Strand Synthesis	2.254682836	0.002598385	NA	NA	TRUE	FALSE	Only in LAEA	Up	NA
SCF(Skp2)-mediated degradation of p27/p21	2.110350213	0.002598385	NA	NA	TRUE	FALSE	Only in LAEA	Up	NA
Role of Ran in mitotic spindle regulation	2.246508937	0.002749667	NA	NA	TRUE	FALSE	Only in LAEA	Up	NA
Mitotic Spindle Checkpoint	1.814213314	0.00315013	NA	NA	TRUE	FALSE	Only in LAEA	Up	NA
Hemostasis	-1.414162002	0.003327885	NA	NA	TRUE	FALSE	Only in LAEA	Down	NA
Cell cycle	1.788288235	0.004156769	1.782951267	0.006908567	TRUE	TRUE	Both (same direction)	Up	Up
APC/C:Cdh1 mediated degradation of Cdc20 and other APC/C:Cdh1 targeted proteins in late mitosis/early G1	2.009388107	0.004269898	NA	NA	TRUE	FALSE	Only in LAEA	Up	NA
Amino acid metabolism	1.832269884	0.004423026	2.22867573	0.000275751	TRUE	TRUE	Both (same direction)	Up	Up
RHO GTPases activate PAKs	-1.891289276	0.004552167	-1.898544433	0.004005265	TRUE	TRUE	Both (same direction)	Down	Down
GPCR ligand binding	-1.653857674	0.004889227	NA	NA	TRUE	FALSE	Only in LAEA	Down	NA
Platelet homeostasis	-1.792725287	0.004937019	-1.81909458	0.009239793	TRUE	TRUE	Both (same direction)	Down	Down
Proteasome assembly	2.037336539	0.005139838	NA	NA	TRUE	FALSE	Only in LAEA	Up	NA
Elastic fibre formation	-1.874891212	0.005139838	-1.932819139	0.00318877	TRUE	TRUE	Both (same direction)	Down	Down
Calcium regulation in cardiac cells	-1.69251563	0.005199778	NA	NA	TRUE	FALSE	Only in LAEA	Down	NA
Polymerase switching	2.153429317	0.005323562	NA	NA	TRUE	FALSE	Only in LAEA	Up	NA
Mitochondrial protein import	1.954171619	0.005323562	2.103059761	0.001746226	TRUE	TRUE	Both (same direction)	Up	Up
Molecules associated with elastic fibres	-1.880215033	0.00553153	NA	NA	TRUE	FALSE	Only in LAEA	Down	NA
G1/S-Specific Transcription	2.204462281	0.005648694	NA	NA	TRUE	FALSE	Only in LAEA	Up	NA
Negative regulation of NOTCH4 signaling	2.025950858	0.005648694	NA	NA	TRUE	FALSE	Only in LAEA	Up	NA
Pleural mesothelioma	-1.442777643	0.006367261	NA	NA	TRUE	FALSE	Only in LAEA	Down	NA
rRNA modification in the nucleus and cytosol	1.932926939	0.006873813	NA	NA	TRUE	FALSE	Only in LAEA	Up	NA
Nervous system development	-1.378878751	0.007470176	NA	NA	TRUE	FALSE	Only in LAEA	Down	NA
Hh mutants abrogate ligand secretion	2.059920535	0.007561979	NA	NA	TRUE	FALSE	Only in LAEA	Up	NA
G1/S DNA Damage Checkpoints	1.94690058	0.007697589	NA	NA	TRUE	FALSE	Only in LAEA	Up	NA
Regulation of sister chromatid separation at the metaphase-anaphase transition	2.174480193	0.007800606	NA	NA	TRUE	FALSE	Only in LAEA	Up	NA
Beta3 integrin cell surface interactions	-1.840622885	0.007800606	NA	NA	TRUE	FALSE	Only in LAEA	Down	NA
RET signaling	-1.831585655	0.007800606	NA	NA	TRUE	FALSE	Only in LAEA	Down	NA
snRNP Assembly	1.967410594	0.008146023	NA	NA	TRUE	FALSE	Only in LAEA	Up	NA
Nitric oxide stimulates guanylate cyclase	-1.823089841	0.008146023	NA	NA	TRUE	FALSE	Only in LAEA	Down	NA
Semaphorin interactions	-1.756461833	0.008146023	NA	NA	TRUE	FALSE	Only in LAEA	Down	NA
Activation of the pre-replicative complex	2.130277735	0.009496917	2.05548527	0.008897739	TRUE	TRUE	Both (same direction)	Up	Up
Metabolism of cofactors	2.128776799	0.009496917	NA	NA	TRUE	FALSE	Only in LAEA	Up	NA
Citric acid cycle (TCA cycle)	2.120546695	0.009496917	2.108754361	0.009239793	TRUE	TRUE	Both (same direction)	Up	Up
Telomere C-strand (Lagging Strand) Synthesis	2.081752663	0.009496917	NA	NA	TRUE	FALSE	Only in LAEA	Up	NA
MET activates PTK2 signaling	-1.833603982	0.009496917	NA	NA	TRUE	FALSE	Only in LAEA	Down	NA
Signaling by PDGF	-1.787142291	0.009496917	NA	NA	TRUE	FALSE	Only in LAEA	Down	NA
Hedgehog ligand biogenesis	1.938587484	0.009656809	NA	NA	TRUE	FALSE	Only in LAEA	Up	NA
Glucocorticoid receptor pathway	-1.753952935	0.009693482	NA	NA	TRUE	FALSE	Only in LAEA	Down	NA
Translation	NA	NA	2.100051368	2.56E-09	FALSE	TRUE	Only in EAEA	NA	Up
Digestion and absorption	NA	NA	2.312418635	0.000249203	FALSE	TRUE	Only in EAEA	NA	Up
Drug ADME	NA	NA	2.362097535	0.000601487	FALSE	TRUE	Only in EAEA	NA	Up
Processing of Capped Intron-Containing Pre-mRNA	NA	NA	1.565081744	0.0007219	FALSE	TRUE	Only in EAEA	NA	Up
Peroxisomal protein import	NA	NA	2.13940478	0.001319856	FALSE	TRUE	Only in EAEA	NA	Up
Striated muscle contraction pathway	NA	NA	-1.969922546	0.001432127	FALSE	TRUE	Only in EAEA	NA	Down
Metabolism of vitamins and cofactors	NA	NA	1.710366688	0.001790754	FALSE	TRUE	Only in EAEA	NA	Up
Potassium Channels	NA	NA	-1.979630668	0.001846691	FALSE	TRUE	Only in EAEA	NA	Down
Aerobic respiration and respiratory electron transport	NA	NA	1.539392115	0.004113718	FALSE	TRUE	Only in EAEA	NA	Up
Asparagine N-linked glycosylation	NA	NA	1.47937334	0.005550471	FALSE	TRUE	Only in EAEA	NA	Up
Interactions of Rev with host cellular proteins	NA	NA	2.075656071	0.005876716	FALSE	TRUE	Only in EAEA	NA	Up
CDK Regulation of DNA Replication	NA	NA	2.158164785	0.006032733	FALSE	TRUE	Only in EAEA	NA	Up
Integrin-linked kinase signaling	NA	NA	-1.798216524	0.006501415	FALSE	TRUE	Only in EAEA	NA	Down
Metabolism of water-soluble vitamins and cofactors	NA	NA	1.775844107	0.006501415	FALSE	TRUE	Only in EAEA	NA	Up
Pancreatic cancer subtypes	NA	NA	2.207425721	0.007083314	FALSE	TRUE	Only in EAEA	NA	Up
NCAM1 interactions	NA	NA	-1.823244925	0.009239793	FALSE	TRUE	Only in EAEA	NA	Down
G alpha (s) signalling events	NA	NA	-1.759495504	0.009330944	FALSE	TRUE	Only in EAEA	NA	Down
Striated Muscle Contraction	NA	NA	-1.875695364	0.009365665	FALSE	TRUE	Only in EAEA	NA	Down
Metabolism of amino acids and derivatives	NA	NA	1.419129863	0.009365665	FALSE	TRUE	Only in EAEA	NA	Up
