## Supplementary Table 2 for "A Tissue Virus Microenvironment with Activated Stress Responses Underlies Durable SIV Persistence"

Dataset	group	name	go_name	category	meanchange
EAEA-Unique	Neg	GO:0006119	oxidative phosphorylation	Transport & Ion Homeostasis	1.4904929751819989
EAEA-Unique	Neg	GO:0009987	cellular process	Other	1.4275117592983388
EAEA-Unique	Neg	GO:1901564	organonitrogen compound metabolic process	Metabolism & Redox	1.3493659247728846
EAEA-Unique	Neg	GO:0044238	primary metabolic process	Metabolism & Redox	1.282642289346111
EAEA-Unique	Neg	GO:0071704	organic substance metabolic process	Metabolism & Redox	1.27204890801627
EAEA-Unique	Neg	GO:0044237	cellular metabolic process	Metabolism & Redox	1.2659461738483646
EAEA-Unique	Neg	GO:0009145	purine nucleoside triphosphate biosynthetic process	Metabolism & Redox	1.2568401014197068
EAEA-Unique	Neg	GO:0009205	purine ribonucleoside triphosphate metabolic process	Metabolism & Redox	1.2568401014197068
EAEA-Unique	Neg	GO:0009206	purine ribonucleoside triphosphate biosynthetic process	Metabolism & Redox	1.2568401014197068
EAEA-Unique	Neg	GO:0008152	metabolic process	Metabolism & Redox	1.242941361343636
EAEA-Unique	Neg	GO:1901566	organonitrogen compound biosynthetic process	Metabolism & Redox	1.2272585890690486
EAEA-Unique	Neg	GO:0042773	ATP synthesis coupled electron transport	Metabolism & Redox	1.2239605926470771
EAEA-Unique	Neg	GO:0042775	mitochondrial ATP synthesis coupled electron transport	Metabolism & Redox	1.2239605926470771
EAEA-Unique	Neg	GO:0009144	purine nucleoside triphosphate metabolic process	Metabolism & Redox	1.2204568691218365
EAEA-Unique	Neg	GO:0006754	ATP biosynthetic process	Metabolism & Redox	1.2200911010572906
EAEA-Unique	Neg	GO:0015985	energy coupled proton transport, down electrochemical gradient	Metabolism & Redox	1.21746000905096
EAEA-Unique	Neg	GO:0015986	ATP synthesis coupled proton transport	Metabolism & Redox	1.21746000905096
EAEA-Unique	Neg	GO:0009199	ribonucleoside triphosphate metabolic process	Metabolism & Redox	1.2114324009347186
EAEA-Unique	Neg	GO:0009201	ribonucleoside triphosphate biosynthetic process	Metabolism & Redox	1.2114324009347186
EAEA-Unique	Neg	GO:0043603	cellular amide metabolic process	Metabolism & Redox	1.2066698077491915
EAEA-Unique	Neg	GO:0006807	nitrogen compound metabolic process	Metabolism & Redox	1.2005068572657738
EAEA-Unique	Neg	GO:0019646	aerobic electron transport chain	Transport & Ion Homeostasis	1.1761904612212737
EAEA-Unique	Neg	GO:0043604	amide biosynthetic process	Metabolism & Redox	1.1549599083341242
EAEA-Unique	Neg	GO:0009142	nucleoside triphosphate biosynthetic process	Metabolism & Redox	1.1494200735558806
EAEA-Unique	Neg	GO:0046034	ATP metabolic process	Metabolism & Redox	1.128913137710553
EAEA-Unique	Neg	GO:0044267	cellular protein metabolic process	Metabolism & Redox	1.1115898669807436
EAEA-Unique	Neg	GO:0019538	protein metabolic process	Metabolism & Redox	1.1078058671104056
EAEA-Unique	Neg	GO:0009141	nucleoside triphosphate metabolic process	Metabolism & Redox	1.0901604269409635
EAEA-Unique	Neg	GO:0006123	mitochondrial electron transport, cytochrome c to oxygen	Metabolism & Redox	1.0272015489652215
EAEA-Unique	Neg	GO:0022613	ribonucleoprotein complex biogenesis	Cell Organization & Regulation	1.0042019498975705
EAEA-Unique	Neg	GO:0071840	cellular component organization or biogenesis	Transport & Ion Homeostasis	0.9853125005952954
EAEA-Unique	Neg	GO:0009060	aerobic respiration	Transport & Ion Homeostasis	0.9686235940146216
EAEA-Unique	Neg	GO:0043170	macromolecule metabolic process	Metabolism & Redox	0.9542218075618027
EAEA-Unique	Neg	GO:0022904	respiratory electron transport chain	Metabolism & Redox	0.9503118072801424
EAEA-Unique	Neg	GO:0022618	ribonucleoprotein complex assembly	Other	0.9336356934707606
EAEA-Unique	Neg	GO:0022900	electron transport chain	Transport & Ion Homeostasis	0.9286920471259998
EAEA-Unique	Neg	GO:0006996	organelle organization	Transport & Ion Homeostasis	0.9280987086893048
EAEA-Unique	Neg	GO:0006091	generation of precursor metabolites and energy	Metabolism & Redox	0.924849938186572
EAEA-Unique	Neg	GO:0071826	ribonucleoprotein complex subunit organization	Transport & Ion Homeostasis	0.9176622666843156
EAEA-Unique	Neg	GO:0034641	cellular nitrogen compound metabolic process	Metabolism & Redox	0.91309879365056
EAEA-Unique	Neg	GO:0007005	mitochondrion organization	Transport & Ion Homeostasis	0.8946715402405125
EAEA-Unique	Neg	GO:0034622	cellular protein-containing complex assembly	Other	0.8808956219175457
EAEA-Unique	Neg	GO:0016043	cellular component organization	Transport & Ion Homeostasis	0.8804617820115341
EAEA-Unique	Neg	GO:0015980	energy derivation by oxidation of organic compounds	Metabolism & Redox	0.8787314330372489
EAEA-Unique	Neg	GO:0045333	cellular respiration	Transport & Ion Homeostasis	0.8700863615180712
EAEA-Unique	Neg	GO:0044281	small molecule metabolic process	Metabolism & Redox	0.8616064515313147
EAEA-Unique	Neg	GO:0009150	purine ribonucleotide metabolic process	Metabolism & Redox	0.8613047212827567
EAEA-Unique	Neg	GO:0065003	protein-containing complex assembly	Other	0.8470191669949418
EAEA-Unique	Neg	GO:0006396	RNA processing	Other	0.842709425227218
EAEA-Unique	Neg	GO:0044085	cellular component biogenesis	Cell Organization & Regulation	0.8322668767152948
EAEA-Unique	Neg	GO:0019693	ribose phosphate metabolic process	Metabolism & Redox	0.8271101351979144
EAEA-Unique	Neg	GO:0009152	purine ribonucleotide biosynthetic process	Metabolism & Redox	0.8254617519669694
EAEA-Unique	Neg	GO:0009259	ribonucleotide metabolic process	Metabolism & Redox	0.8230193849292
EAEA-Unique	Neg	GO:0043933	protein-containing complex subunit organization	Transport & Ion Homeostasis	0.820871262211643
EAEA-Unique	Neg	GO:0006163	purine nucleotide metabolic process	Metabolism & Redox	0.8026388530228061
EAEA-Unique	Neg	GO:0009117	nucleotide metabolic process	Metabolism & Redox	0.802383205730977
EAEA-Unique	Neg	GO:0006810	transport	Transport & Ion Homeostasis	0.78861858135188
EAEA-Unique	Neg	GO:0051234	establishment of localization	Transport & Ion Homeostasis	0.7858535916975544
EAEA-Unique	Neg	GO:0009260	ribonucleotide biosynthetic process	Metabolism & Redox	0.781148705475216
EAEA-Unique	Neg	GO:0046390	ribose phosphate biosynthetic process	Metabolism & Redox	0.7809433229082163
EAEA-Unique	Neg	GO:0006753	nucleoside phosphate metabolic process	Metabolism & Redox	0.774661991604547
EAEA-Unique	Neg	GO:0019637	organophosphate metabolic process	Metabolism & Redox	0.7722295426297103
EAEA-Unique	Neg	GO:0006164	purine nucleotide biosynthetic process	Metabolism & Redox	0.7702568557334972
EAEA-Unique	Neg	GO:0009165	nucleotide biosynthetic process	Metabolism & Redox	0.7678992473301998
EAEA-Unique	Neg	GO:0044260	cellular macromolecule metabolic process	Metabolism & Redox	0.7587646075184544
EAEA-Unique	Neg	GO:1901293	nucleoside phosphate biosynthetic process	Metabolism & Redox	0.7557642567297362
EAEA-Unique	Neg	GO:1901137	carbohydrate derivative biosynthetic process	Metabolism & Redox	0.7441094681646225
EAEA-Unique	Neg	GO:0051179	localization	Transport & Ion Homeostasis	0.7321874315664809
EAEA-Unique	Neg	GO:1901135	carbohydrate derivative metabolic process	Metabolism & Redox	0.7314738994217436
EAEA-Unique	Neg	GO:0090407	organophosphate biosynthetic process	Metabolism & Redox	0.7148527685417232
EAEA-Unique	Neg	GO:0072521	purine-containing compound metabolic process	Metabolism & Redox	0.7130069563900312
EAEA-Unique	Neg	GO:0006364	rRNA processing	Other	0.7111073803530106
EAEA-Unique	Neg	GO:1902600	proton transmembrane transport	Transport & Ion Homeostasis	0.7085003975796127
EAEA-Unique	Neg	GO:0055086	nucleobase-containing small molecule metabolic process	Metabolism & Redox	0.7019739181751588
EAEA-Unique	Neg	GO:1901575	organic substance catabolic process	Metabolism & Redox	0.7007731940600976
EAEA-Unique	Neg	GO:0016072	rRNA metabolic process	Metabolism & Redox	0.698078475589968
EAEA-Unique	Neg	GO:0016192	vesicle-mediated transport	Transport & Ion Homeostasis	0.693896634766471
EAEA-Unique	Neg	GO:0072522	purine-containing compound biosynthetic process	Metabolism & Redox	0.689852081349728
EAEA-Unique	Neg	GO:0034660	ncRNA metabolic process	Metabolism & Redox	0.6860167266290738
EAEA-Unique	Neg	GO:0022607	cellular component assembly	Other	0.6817883485652629
EAEA-Unique	Neg	GO:0015031	protein transport	Transport & Ion Homeostasis	0.6795272559202603
EAEA-Unique	Neg	GO:0045184	establishment of protein localization	Transport & Ion Homeostasis	0.6731749163160741
EAEA-Unique	Neg	GO:0034470	ncRNA processing	Other	0.6706708658111094
EAEA-Unique	Neg	GO:0046907	intracellular transport	Transport & Ion Homeostasis	0.6666098417089747
EAEA-Unique	Neg	GO:0006457	protein folding	Stress & Proteostasis	0.6597027125683246
EAEA-Unique	Neg	GO:0006508	proteolysis	Other	0.6427116565297393
EAEA-Unique	Neg	GO:0006790	sulfur compound metabolic process	Metabolism & Redox	0.642417972244747
EAEA-Unique	Neg	GO:0009056	catabolic process	Metabolism & Redox	0.6416994015044617
EAEA-Unique	Neg	GO:0008380	RNA splicing	Other	0.6342223461681327
EAEA-Unique	Neg	GO:0006886	intracellular protein transport	Transport & Ion Homeostasis	0.6272000598847738
EAEA-Unique	Neg	GO:0019752	carboxylic acid metabolic process	Metabolism & Redox	0.6216436517348214
EAEA-Unique	Neg	GO:0051641	cellular localization	Transport & Ion Homeostasis	0.615882662335296
EAEA-Unique	Neg	GO:0009057	macromolecule catabolic process	Metabolism & Redox	0.6116750408563973
EAEA-Unique	Neg	GO:0043436	oxoacid metabolic process	Metabolism & Redox	0.6073255533739639
EAEA-Unique	Neg	GO:0009058	biosynthetic process	Metabolism & Redox	0.6062784933185474
EAEA-Unique	Neg	GO:0006888	endoplasmic reticulum to Golgi vesicle-mediated transport	Transport & Ion Homeostasis	0.6046148436075143
EAEA-Unique	Neg	GO:1901576	organic substance biosynthetic process	Metabolism & Redox	0.6043369640307752
EAEA-Unique	Neg	GO:0044249	cellular biosynthetic process	Metabolism & Redox	0.5912076283134367
EAEA-Unique	Neg	GO:0051649	establishment of localization in cell	Transport & Ion Homeostasis	0.5906891647335217
EAEA-Unique	Neg	GO:0007586	digestion	Transport & Ion Homeostasis	0.5894706947671919
EAEA-Unique	Neg	GO:0071702	organic substance transport	Transport & Ion Homeostasis	0.5875641064678345
EAEA-Unique	Neg	GO:0006796	phosphate-containing compound metabolic process	Metabolism & Redox	0.5844106332803571
EAEA-Unique	Neg	GO:0006793	phosphorus metabolic process	Metabolism & Redox	0.5841872907352412
EAEA-Unique	Neg	GO:0048871	multicellular organismal homeostasis	Transport & Ion Homeostasis	0.5804005186294029
EAEA-Unique	Neg	GO:0010467	gene expression	Transport & Ion Homeostasis	0.5767539916680287
EAEA-Unique	Neg	GO:0034976	response to endoplasmic reticulum stress	Stress & Proteostasis	0.5756591407229541
EAEA-Unique	Neg	GO:0033036	macromolecule localization	Transport & Ion Homeostasis	0.5739163377229595
EAEA-Unique	Neg	GO:0042273	ribosomal large subunit biogenesis	Cell Organization & Regulation	0.5725635289190674
EAEA-Unique	Neg	GO:0032956	regulation of actin cytoskeleton organization	Transport & Ion Homeostasis	0.5719092241096835
EAEA-Unique	Neg	GO:1901360	organic cyclic compound metabolic process	Metabolism & Redox	0.5689938183703331
EAEA-Unique	Neg	GO:0030163	protein catabolic process	Metabolism & Redox	0.5671335743105779
EAEA-Unique	Neg	GO:0032970	regulation of actin filament-based process	Transport & Ion Homeostasis	0.5657464170369062
EAEA-Unique	Neg	GO:0006082	organic acid metabolic process	Metabolism & Redox	0.5653424773052107
EAEA-Unique	Neg	GO:0001894	tissue homeostasis	Transport & Ion Homeostasis	0.5646165573329089
EAEA-Unique	Neg	GO:0046483	heterocycle metabolic process	Metabolism & Redox	0.5621117561647306
EAEA-Unique	Neg	GO:0071705	nitrogen compound transport	Transport & Ion Homeostasis	0.5616960060966596
EAEA-Unique	Neg	GO:0044265	cellular macromolecule catabolic process	Metabolism & Redox	0.5585198493879009
EAEA-Unique	Neg	GO:0006725	cellular aromatic compound metabolic process	Metabolism & Redox	0.5573907596350223
EAEA-Unique	Neg	GO:0000375	RNA splicing, via transesterification reactions	Transport & Ion Homeostasis	0.5493533146490188
EAEA-Unique	Neg	GO:0000377	RNA splicing, via transesterification reactions with bulged adenosine as nucleophile	Transport & Ion Homeostasis	0.5493533146490188
EAEA-Unique	Neg	GO:0000398	mRNA splicing, via spliceosome	Other	0.5493533146490188
EAEA-Unique	Neg	GO:0008104	protein localization	Transport & Ion Homeostasis	0.5492258608702434
EAEA-Unique	Neg	GO:0044248	cellular catabolic process	Metabolism & Redox	0.5431432762831694
EAEA-Unique	Neg	GO:0006139	nucleobase-containing compound metabolic process	Metabolism & Redox	0.5378719222722044
EAEA-Unique	Neg	GO:0033043	regulation of organelle organization	Transport & Ion Homeostasis	0.532658027084687
EAEA-Unique	Neg	GO:0044257	cellular protein catabolic process	Metabolism & Redox	0.5308577900273201
EAEA-Unique	Neg	GO:0051603	proteolysis involved in cellular protein catabolic process	Metabolism & Redox	0.5308577900273201
EAEA-Unique	Neg	GO:0032787	monocarboxylic acid metabolic process	Metabolism & Redox	0.5244673743844728
EAEA-Unique	Neg	GO:0042592	homeostatic process	Other	0.5226599569593606
EAEA-Unique	Neg	GO:0061024	membrane organization	Transport & Ion Homeostasis	0.5219204637905421
EAEA-Unique	Neg	GO:0006511	ubiquitin-dependent protein catabolic process	Metabolism & Redox	0.5148685296255531
EAEA-Unique	Neg	GO:0019725	cellular homeostasis	Transport & Ion Homeostasis	0.5103024236087808
EAEA-Unique	Neg	GO:0044271	cellular nitrogen compound biosynthetic process	Metabolism & Redox	0.5076289416782531
EAEA-Unique	Neg	GO:0016071	mRNA metabolic process	Metabolism & Redox	0.5059817880529387
EAEA-Unique	Neg	GO:0110053	regulation of actin filament organization	Transport & Ion Homeostasis	0.5056257447409669
EAEA-Unique	Neg	GO:0070972	protein localization to endoplasmic reticulum	Transport & Ion Homeostasis	0.5033608674068741
EAEA-Unique	Neg	GO:0034613	cellular protein localization	Transport & Ion Homeostasis	0.5023813756613515
LAEA-Unique	Neg	GO:0000027	ribosomal large subunit assembly	Other	0.8721811298921516
LAEA-Unique	Neg	GO:0030073	insulin secretion	Transport & Ion Homeostasis	0.8305374746019156
LAEA-Unique	Neg	GO:0048646	anatomical structure formation involved in morphogenesis	Transport & Ion Homeostasis	0.7737680780476004
LAEA-Unique	Neg	GO:0006706	steroid catabolic process	Metabolism & Redox	0.7433734006173423
LAEA-Unique	Neg	GO:0048514	blood vessel morphogenesis	Other	0.733547648474327
LAEA-Unique	Neg	GO:0030282	bone mineralization	Transport & Ion Homeostasis	0.7327186166203538
LAEA-Unique	Neg	GO:0001568	blood vessel development	Other	0.7302320227878197
LAEA-Unique	Neg	GO:0001944	vasculature development	Other	0.7215599404563033
LAEA-Unique	Neg	GO:0031214	biomineral tissue development	Other	0.6914182532235417
LAEA-Unique	Neg	GO:0110148	biomineralization	Transport & Ion Homeostasis	0.6914182532235417
LAEA-Unique	Neg	GO:0002790	peptide secretion	Transport & Ion Homeostasis	0.6817814617246446
LAEA-Unique	Neg	GO:0030072	peptide hormone secretion	Transport & Ion Homeostasis	0.6817814617246446
LAEA-Unique	Neg	GO:0031623	receptor internalization	Transport & Ion Homeostasis	0.663615511747794
LAEA-Unique	Neg	GO:0001525	angiogenesis	Other	0.6622004386179114
LAEA-Unique	Neg	GO:0072359	circulatory system development	Other	0.6604373436056818
LAEA-Unique	Neg	GO:0042771	intrinsic apoptotic signaling pathway in response to DNA damage by p53 class mediator	Stress & Proteostasis	0.6566119853439902
LAEA-Unique	Neg	GO:0030199	collagen fibril organization	Transport & Ion Homeostasis	0.6546170418243201
LAEA-Unique	Neg	GO:0002286	T cell activation involved in immune response	Transport & Ion Homeostasis	0.6537000671224367
LAEA-Unique	Neg	GO:0009914	hormone transport	Transport & Ion Homeostasis	0.618906970875866
LAEA-Unique	Neg	GO:0046879	hormone secretion	Transport & Ion Homeostasis	0.618906970875866
LAEA-Unique	Neg	GO:0046883	regulation of hormone secretion	Transport & Ion Homeostasis	0.618906970875866
LAEA-Unique	Neg	GO:0035239	tube morphogenesis	Other	0.6182070728418201
LAEA-Unique	Neg	GO:0007596	blood coagulation	Transport & Ion Homeostasis	0.6151289953819687
LAEA-Unique	Neg	GO:0007599	hemostasis	Other	0.6151289953819687
LAEA-Unique	Neg	GO:0015833	peptide transport	Transport & Ion Homeostasis	0.6130803280369672
LAEA-Unique	Neg	GO:0006749	glutathione metabolic process	Metabolism & Redox	0.6071445819156858
LAEA-Unique	Neg	GO:0050817	coagulation	Transport & Ion Homeostasis	0.603673624719061
LAEA-Unique	Neg	GO:0035295	tube development	Other	0.59774595422956045
LAEA-Unique	Neg	GO:0050878	regulation of body fluid levels	Transport & Ion Homeostasis	0.5772559183155771
LAEA-Unique	Neg	GO:0008203	cholesterol metabolic process	Metabolism & Redox	0.5659463086075699
LAEA-Unique	Neg	GO:1901214	regulation of neuron death	Transport & Ion Homeostasis	0.5554863645433832
LAEA-Unique	Neg	GO:0000447	endonucleolytic cleavage in ITS1 to separate SSU-rRNA from 5.8S rRNA and LSU-rRNA from tricistronic rRNA transcript (SSU-rRNA, 5.8S rRNA, LSU-rRNA)	Other	0.5542536504870967
LAEA-Unique	Neg	GO:0002366	leukocyte activation involved in immune response	Transport & Ion Homeostasis	0.5481281595995386
LAEA-Unique	Neg	GO:0008630	intrinsic apoptotic signaling pathway in response to DNA damage	Stress & Proteostasis	0.5426017689571161
LAEA-Unique	Neg	GO:0007186	G protein-coupled receptor signaling pathway	Cell Organization & Regulation	0.5425758139608998
LAEA-Unique	Neg	GO:0072332	intrinsic apoptotic signaling pathway by p53 class mediator	Cell Organization & Regulation	0.5390279347062166
LAEA-Unique	Neg	GO:1901215	negative regulation of neuron death	Transport & Ion Homeostasis	0.5374029875031648
LAEA-Unique	Neg	GO:0002263	cell activation involved in immune response	Transport & Ion Homeostasis	0.5348580005514088
LAEA-Unique	Neg	GO:0061061	muscle structure development	Other	0.5325958339499954
LAEA-Unique	Neg	GO:0042886	amide transport	Transport & Ion Homeostasis	0.5284986944615788
LAEA-Unique	Neg	GO:0070527	platelet aggregation	Transport & Ion Homeostasis	0.5278883164937977
LAEA-Unique	Neg	GO:0042060	wound healing	Other	0.5238816235003613
LAEA-Unique	Neg	GO:0072331	signal transduction by p53 class mediator	Transport & Ion Homeostasis	0.518027099792947
LAEA-Unique	Neg	GO:0009611	response to wounding	Stress & Proteostasis	0.5105096720303129
LAEA-Unique	Neg	GO:0002285	lymphocyte activation involved in immune response	Transport & Ion Homeostasis	0.5093421748772603
LAEA-Unique	Neg	GO:0042246	tissue regeneration	Transport & Ion Homeostasis	0.5005092838111901
EAEA-Unique	SIV	GO:0071840	cellular component organization or biogenesis	Transport & Ion Homeostasis	1.2158899815118185
EAEA-Unique	SIV	GO:0043170	macromolecule metabolic process	Metabolism & Redox	1.2047050232399563
EAEA-Unique	SIV	GO:0006996	organelle organization	Transport & Ion Homeostasis	1.0827891454100431
EAEA-Unique	SIV	GO:0016043	cellular component organization	Transport & Ion Homeostasis	1.06923501254799
EAEA-Unique	SIV	GO:0008380	RNA splicing	Other	0.9310982770765336
EAEA-Unique	SIV	GO:0044260	cellular macromolecule metabolic process	Metabolism & Redox	0.902876125223397
EAEA-Unique	SIV	GO:0051179	localization	Transport & Ion Homeostasis	0.9012642485695412
EAEA-Unique	SIV	GO:0046907	intracellular transport	Transport & Ion Homeostasis	0.8366104673180033
EAEA-Unique	SIV	GO:0016192	vesicle-mediated transport	Transport & Ion Homeostasis	0.8221640150715896
EAEA-Unique	SIV	GO:1901360	organic cyclic compound metabolic process	Metabolism & Redox	0.81983978512151
EAEA-Unique	SIV	GO:0046483	heterocycle metabolic process	Metabolism & Redox	0.8107602411974382
EAEA-Unique	SIV	GO:0006725	cellular aromatic compound metabolic process	Metabolism & Redox	0.8076002932796218
EAEA-Unique	SIV	GO:0000375	RNA splicing, via transesterification reactions	Transport & Ion Homeostasis	0.8054588446202846
EAEA-Unique	SIV	GO:0000377	RNA splicing, via transesterification reactions with bulged adenosine as nucleophile	Transport & Ion Homeostasis	0.8054588446202846
EAEA-Unique	SIV	GO:0000398	mRNA splicing, via spliceosome	Other	0.8054588446202846
EAEA-Unique	SIV	GO:0010467	gene expression	Transport & Ion Homeostasis	0.8018882313389897
EAEA-Unique	SIV	GO:0051641	cellular localization	Transport & Ion Homeostasis	0.7849732420407465
EAEA-Unique	SIV	GO:0006139	nucleobase-containing compound metabolic process	Metabolism & Redox	0.7768890740920176
EAEA-Unique	SIV	GO:0006508	proteolysis	Other	0.7431990972783815
EAEA-Unique	SIV	GO:0051649	establishment of localization in cell	Transport & Ion Homeostasis	0.7425859160615911
EAEA-Unique	SIV	GO:0009057	macromolecule catabolic process	Metabolism & Redox	0.731700271168144
EAEA-Unique	SIV	GO:0006397	mRNA processing	Other	0.7311718064632426
EAEA-Unique	SIV	GO:0016071	mRNA metabolic process	Metabolism & Redox	0.7288706671486276
EAEA-Unique	SIV	GO:0006793	phosphorus metabolic process	Metabolism & Redox	0.7223734344128454
EAEA-Unique	SIV	GO:0006796	phosphate-containing compound metabolic process	Metabolism & Redox	0.7207768573270998
EAEA-Unique	SIV	GO:0044271	cellular nitrogen compound biosynthetic process	Metabolism & Redox	0.703207840025752
EAEA-Unique	SIV	GO:0044265	cellular macromolecule catabolic process	Metabolism & Redox	0.6644061469509097
EAEA-Unique	SIV	GO:0008104	protein localization	Transport & Ion Homeostasis	0.650502416627333
EAEA-Unique	SIV	GO:0033043	regulation of organelle organization	Transport & Ion Homeostasis	0.6212310803369983
EAEA-Unique	SIV	GO:0044257	cellular protein catabolic process	Metabolism & Redox	0.6179106018692471
EAEA-Unique	SIV	GO:0051603	proteolysis involved in cellular protein catabolic process	Metabolism & Redox	0.6179106018692471
EAEA-Unique	SIV	GO:0006511	ubiquitin-dependent protein catabolic process	Metabolism & Redox	0.608499889738864
EAEA-Unique	SIV	GO:0034613	cellular protein localization	Transport & Ion Homeostasis	0.5914681786912617
EAEA-Unique	SIV	GO:0070727	cellular macromolecule localization	Transport & Ion Homeostasis	0.5853594217552853
EAEA-Unique	SIV	GO:0019941	modification-dependent protein catabolic process	Metabolism & Redox	0.5840072918521386
EAEA-Unique	SIV	GO:0010498	proteasomal protein catabolic process	Metabolism & Redox	0.5784421672643973
EAEA-Unique	SIV	GO:0016052	carbohydrate catabolic process	Metabolism & Redox	0.5755420113675478
EAEA-Unique	SIV	GO:0043632	modification-dependent macromolecule catabolic process	Metabolism & Redox	0.5717266698658747
EAEA-Unique	SIV	GO:0061024	membrane organization	Transport & Ion Homeostasis	0.5702990518046773
EAEA-Unique	SIV	GO:0140053	mitochondrial gene expression	Metabolism & Redox	0.5695552096860088
EAEA-Unique	SIV	GO:0051493	regulation of cytoskeleton organization	Transport & Ion Homeostasis	0.5690369307162113
EAEA-Unique	SIV	GO:0045216	cell-cell junction organization	Transport & Ion Homeostasis	0.5677887780957545
EAEA-Unique	SIV	GO:0030004	cellular monovalent inorganic cation homeostasis	Transport & Ion Homeostasis	0.5666558546631286
EAEA-Unique	SIV	GO:0034982	mitochondrial protein processing	Metabolism & Redox	0.5630518161919222
EAEA-Unique	SIV	GO:0019725	cellular homeostasis	Transport & Ion Homeostasis	0.5625370242865697
EAEA-Unique	SIV	GO:0007015	actin filament organization	Transport & Ion Homeostasis	0.55486726698871
EAEA-Unique	SIV	GO:0065008	regulation of biological quality	Transport & Ion Homeostasis	0.5503316117100194
EAEA-Unique	SIV	GO:0051128	regulation of cellular component organization	Transport & Ion Homeostasis	0.5502457663234264
EAEA-Unique	SIV	GO:0042592	homeostatic process	Other	0.535559406082504
EAEA-Unique	SIV	GO:0016050	vesicle organization	Transport & Ion Homeostasis	0.5310734035542541
EAEA-Unique	SIV	GO:1902903	regulation of supramolecular fiber organization	Transport & Ion Homeostasis	0.5259436039086927
EAEA-Unique	SIV	GO:0000470	maturation of LSU-rRNA	Transport & Ion Homeostasis	0.5239327712748363
EAEA-Unique	SIV	GO:0006629	lipid metabolic process	Metabolism & Redox	0.5230967236870951
EAEA-Unique	SIV	GO:0036503	ERAD pathway	Other	0.5195042321824705
EAEA-Unique	SIV	GO:0009059	macromolecule biosynthetic process	Metabolism & Redox	0.5179914339102183
EAEA-Unique	SIV	GO:0090304	nucleic acid metabolic process	Metabolism & Redox	0.5174366823923027
EAEA-Unique	SIV	GO:0044255	cellular lipid metabolic process	Metabolism & Redox	0.5136913097976472
EAEA-Unique	SIV	GO:0008154	actin polymerization or depolymerization	Transport & Ion Homeostasis	0.5062621073515672
EAEA-Unique	SIV	GO:0030036	actin cytoskeleton organization	Transport & Ion Homeostasis	0.5052474704244769
EAEA-Unique	SIV	GO:0034645	cellular macromolecule biosynthetic process	Metabolism & Redox	0.5018627047406032
LAEA-Unique	SIV	GO:0006749	glutathione metabolic process	Metabolism & Redox	1.0025649357685706
LAEA-Unique	SIV	GO:0033108	mitochondrial respiratory chain complex assembly	Metabolism & Redox	0.9399825529279616
LAEA-Unique	SIV	GO:0006979	response to oxidative stress	Stress & Proteostasis	0.939645531525782
LAEA-Unique	SIV	GO:1990542	mitochondrial transmembrane transport	Metabolism & Redox	0.8828228580415884
LAEA-Unique	SIV	GO:0060249	anatomical structure homeostasis	Transport & Ion Homeostasis	0.8286443605739837
LAEA-Unique	SIV	GO:0051651	maintenance of location in cell	Transport & Ion Homeostasis	0.8109941986666094
LAEA-Unique	SIV	GO:0032981	mitochondrial respiratory chain complex I assembly	Metabolism & Redox	0.7960130085152572
LAEA-Unique	SIV	GO:0055072	iron ion homeostasis	Transport & Ion Homeostasis	0.7646041137827568
LAEA-Unique	SIV	GO:0006575	cellular modified amino acid metabolic process	Metabolism & Redox	0.7638248348420369
LAEA-Unique	SIV	GO:0051235	maintenance of location	Transport & Ion Homeostasis	0.7440841409424106
LAEA-Unique	SIV	GO:0045047	protein targeting to ER	Other	0.7228069162407267
LAEA-Unique	SIV	GO:0072599	establishment of protein localization to endoplasmic reticulum	Transport & Ion Homeostasis	0.7228069162407267
LAEA-Unique	SIV	GO:0015908	fatty acid transport	Transport & Ion Homeostasis	0.7185510815899678
LAEA-Unique	SIV	GO:0017004	cytochrome complex assembly	Other	0.6668715884777077
LAEA-Unique	SIV	GO:0097190	apoptotic signaling pathway	Cell Organization & Regulation	0.6656915573485813
LAEA-Unique	SIV	GO:0065002	intracellular protein transmembrane transport	Transport & Ion Homeostasis	0.6330428747207926
LAEA-Unique	SIV	GO:0071806	protein transmembrane transport	Transport & Ion Homeostasis	0.6330428747207926
LAEA-Unique	SIV	GO:0008219	cell death	Cell Death	0.6286821055682514
LAEA-Unique	SIV	GO:0007006	mitochondrial membrane organization	Metabolism & Redox	0.6276762233424089
LAEA-Unique	SIV	GO:0033617	mitochondrial cytochrome c oxidase assembly	Metabolism & Redox	0.6257152501370993
LAEA-Unique	SIV	GO:0046916	cellular transition metal ion homeostasis	Transport & Ion Homeostasis	0.6208619616390507
LAEA-Unique	SIV	GO:0042168	heme metabolic process	Metabolism & Redox	0.6208179325672707
LAEA-Unique	SIV	GO:0035966	response to topologically incorrect protein	Stress & Proteostasis	0.6200481076180049
LAEA-Unique	SIV	GO:0035967	cellular response to topologically incorrect protein	Stress & Proteostasis	0.6200481076180049
LAEA-Unique	SIV	GO:0052548	regulation of endopeptidase activity	Transport & Ion Homeostasis	0.6126173123542067
LAEA-Unique	SIV	GO:0031333	negative regulation of protein-containing complex assembly	Transport & Ion Homeostasis	0.6120743816705829
LAEA-Unique	SIV	GO:0000154	rRNA modification	Transport & Ion Homeostasis	0.6107513164912796
LAEA-Unique	SIV	GO:0006783	heme biosynthetic process	Metabolism & Redox	0.6083078952486274
LAEA-Unique	SIV	GO:0030837	negative regulation of actin filament polymerization	Transport & Ion Homeostasis	0.6071005520112305
LAEA-Unique	SIV	GO:0032272	negative regulation of protein polymerization	Transport & Ion Homeostasis	0.6071005520112305
LAEA-Unique	SIV	GO:0006778	porphyrin-containing compound metabolic process	Metabolism & Redox	0.604797305663821
LAEA-Unique	SIV	GO:0052547	regulation of peptidase activity	Transport & Ion Homeostasis	0.6037643783994442
LAEA-Unique	SIV	GO:0000469	cleavage involved in rRNA processing	Other	0.6026890660821296
LAEA-Unique	SIV	GO:0008630	intrinsic apoptotic signaling pathway in response to DNA damage	Stress & Proteostasis	0.5994294008332033
LAEA-Unique	SIV	GO:0030150	protein import into mitochondrial matrix	Metabolism & Redox	0.5952474226836937
LAEA-Unique	SIV	GO:0032543	mitochondrial translation	Metabolism & Redox	0.580323617825776
LAEA-Unique	SIV	GO:0070085	glycosylation	Transport & Ion Homeostasis	0.5794743494742978
LAEA-Unique	SIV	GO:0010876	lipid localization	Transport & Ion Homeostasis	0.5785431742660248
LAEA-Unique	SIV	GO:0006869	lipid transport	Transport & Ion Homeostasis	0.5782990287727512
LAEA-Unique	SIV	GO:0033013	tetrapyrrole metabolic process	Metabolism & Redox	0.5758948420648502
LAEA-Unique	SIV	GO:0006986	response to unfolded protein	Stress & Proteostasis	0.5748167005031868
LAEA-Unique	SIV	GO:0034620	cellular response to unfolded protein	Stress & Proteostasis	0.5748167005031868
LAEA-Unique	SIV	GO:0051402	neuron apoptotic process	Other	0.5720463151620123
LAEA-Unique	SIV	GO:0060548	negative regulation of cell death	Cell Death	0.570939613854264
LAEA-Unique	SIV	GO:0034599	cellular response to oxidative stress	Stress & Proteostasis	0.5688235917981013
LAEA-Unique	SIV	GO:0030073	insulin secretion	Transport & Ion Homeostasis	0.5680852219625825
LAEA-Unique	SIV	GO:0070585	protein localization to mitochondrion	Transport & Ion Homeostasis	0.5618194101580518
LAEA-Unique	SIV	GO:0072655	establishment of protein localization to mitochondrion	Transport & Ion Homeostasis	0.5618194101580518
LAEA-Unique	SIV	GO:0034198	cellular response to amino acid starvation	Stress & Proteostasis	0.5606427727221115
LAEA-Unique	SIV	GO:0055085	transmembrane transport	Transport & Ion Homeostasis	0.5571377659070049
LAEA-Unique	SIV	GO:0006706	steroid catabolic process	Metabolism & Redox	0.5551297461761754
LAEA-Unique	SIV	GO:0000447	endonucleolytic cleavage in ITS1 to separate SSU-rRNA from 5.8S rRNA and LSU-rRNA from tricistronic rRNA transcript (SSU-rRNA, 5.8S rRNA, LSU-rRNA)	Other	0.5484198154346496
LAEA-Unique	SIV	GO:0006066	alcohol metabolic process	Metabolism & Redox	0.5474726089046071
LAEA-Unique	SIV	GO:0097193	intrinsic apoptotic signaling pathway	Cell Organization & Regulation	0.5462504890782984
LAEA-Unique	SIV	GO:0062197	cellular response to chemical stress	Stress & Proteostasis	0.5422695527905192
LAEA-Unique	SIV	GO:0006915	apoptotic process	Other	0.5400169957240197
LAEA-Unique	SIV	GO:0098662	inorganic cation transmembrane transport	Transport & Ion Homeostasis	0.5388124533504186
LAEA-Unique	SIV	GO:0055076	transition metal ion homeostasis	Transport & Ion Homeostasis	0.5377787677746362
LAEA-Unique	SIV	GO:0006487	protein N-linked glycosylation	Transport & Ion Homeostasis	0.5369856603740017
LAEA-Unique	SIV	GO:0006839	mitochondrial transport	Metabolism & Redox	0.5347135871534627
LAEA-Unique	SIV	GO:0070475	rRNA base methylation	Transport & Ion Homeostasis	0.5308942733687636
LAEA-Unique	SIV	GO:0051346	negative regulation of hydrolase activity	Transport & Ion Homeostasis	0.520488716077828
LAEA-Unique	SIV	GO:0009166	nucleotide catabolic process	Metabolism & Redox	0.5175708797004159
LAEA-Unique	SIV	GO:0030968	endoplasmic reticulum unfolded protein response	Stress & Proteostasis	0.5122356598678264
LAEA-Unique	SIV	GO:0098660	inorganic ion transmembrane transport	Transport & Ion Homeostasis	0.5121293514747034
LAEA-Unique	SIV	GO:0006605	protein targeting	Other	0.5107014341609055
LAEA-Unique	SIV	GO:0009636	response to toxic substance	Stress & Proteostasis	0.5072410662301405
LAEA-Unique	SIV	GO:0012501	programmed cell death	Cell Death	0.5040723628505526
EAEA-Unique	SIV_Neigh	GO:0043170	macromolecule metabolic process	Metabolism & Redox	1.1176570352405388
EAEA-Unique	SIV_Neigh	GO:0006996	organelle organization	Transport & Ion Homeostasis	1.0988371696583634
EAEA-Unique	SIV_Neigh	GO:0016043	cellular component organization	Transport & Ion Homeostasis	1.06369592272069
EAEA-Unique	SIV_Neigh	GO:0006396	RNA processing	Other	1.0389128297180663
EAEA-Unique	SIV_Neigh	GO:0044260	cellular macromolecule metabolic process	Metabolism & Redox	0.8585998796831387
EAEA-Unique	SIV_Neigh	GO:0016192	vesicle-mediated transport	Transport & Ion Homeostasis	0.7963093693190033
EAEA-Unique	SIV_Neigh	GO:0008380	RNA splicing	Other	0.7883280578213663
EAEA-Unique	SIV_Neigh	GO:0046907	intracellular transport	Transport & Ion Homeostasis	0.7641872942471251
EAEA-Unique	SIV_Neigh	GO:0010467	gene expression	Transport & Ion Homeostasis	0.746596120806239
EAEA-Unique	SIV_Neigh	GO:0051641	cellular localization	Transport & Ion Homeostasis	0.7182361644157744
EAEA-Unique	SIV_Neigh	GO:0009057	macromolecule catabolic process	Metabolism & Redox	0.7153861336435083
EAEA-Unique	SIV_Neigh	GO:0000375	RNA splicing, via transesterification reactions	Transport & Ion Homeostasis	0.6952451036054406
EAEA-Unique	SIV_Neigh	GO:0000377	RNA splicing, via transesterification reactions with bulged adenosine as nucleophile	Transport & Ion Homeostasis	0.6952451036054406
EAEA-Unique	SIV_Neigh	GO:0000398	mRNA splicing, via spliceosome	Other	0.6952451036054406
EAEA-Unique	SIV_Neigh	GO:0051649	establishment of localization in cell	Transport & Ion Homeostasis	0.6914774038668368
EAEA-Unique	SIV_Neigh	GO:1901360	organic cyclic compound metabolic process	Metabolism & Redox	0.6645946554591582
EAEA-Unique	SIV_Neigh	GO:0046483	heterocycle metabolic process	Metabolism & Redox	0.6636256607633673
EAEA-Unique	SIV_Neigh	GO:0006725	cellular aromatic compound metabolic process	Metabolism & Redox	0.6575315747193997
EAEA-Unique	SIV_Neigh	GO:0033043	regulation of organelle organization	Transport & Ion Homeostasis	0.6510836363354118
EAEA-Unique	SIV_Neigh	GO:0044265	cellular macromolecule catabolic process	Metabolism & Redox	0.6506844125937583
EAEA-Unique	SIV_Neigh	GO:0006139	nucleobase-containing compound metabolic process	Metabolism & Redox	0.6431097848014451
EAEA-Unique	SIV_Neigh	GO:0030036	actin cytoskeleton organization	Transport & Ion Homeostasis	0.6376220154919627
EAEA-Unique	SIV_Neigh	GO:0044257	cellular protein catabolic process	Metabolism & Redox	0.6348915771583057
EAEA-Unique	SIV_Neigh	GO:0051603	proteolysis involved in cellular protein catabolic process	Metabolism & Redox	0.6348915771583057
EAEA-Unique	SIV_Neigh	GO:0006397	mRNA processing	Other	0.6342570440926742
EAEA-Unique	SIV_Neigh	GO:0006793	phosphorus metabolic process	Metabolism & Redox	0.6232649317526278
EAEA-Unique	SIV_Neigh	GO:0006796	phosphate-containing compound metabolic process	Metabolism & Redox	0.6204209221968764
EAEA-Unique	SIV_Neigh	GO:0051493	regulation of cytoskeleton organization	Transport & Ion Homeostasis	0.6199801052287368
EAEA-Unique	SIV_Neigh	GO:0016071	mRNA metabolic process	Metabolism & Redox	0.6151889599951144
EAEA-Unique	SIV_Neigh	GO:0006511	ubiquitin-dependent protein catabolic process	Metabolism & Redox	0.6136003247570025
EAEA-Unique	SIV_Neigh	GO:0044271	cellular nitrogen compound biosynthetic process	Metabolism & Redox	0.6103158827863497
EAEA-Unique	SIV_Neigh	GO:0007015	actin filament organization	Transport & Ion Homeostasis	0.610179868669861
EAEA-Unique	SIV_Neigh	GO:0019941	modification-dependent protein catabolic process	Metabolism & Redox	0.6042087958549125
EAEA-Unique	SIV_Neigh	GO:0030029	actin filament-based process	Other	0.603079931507918
EAEA-Unique	SIV_Neigh	GO:0065008	regulation of biological quality	Transport & Ion Homeostasis	0.5939663267724296
EAEA-Unique	SIV_Neigh	GO:0043632	modification-dependent macromolecule catabolic process	Metabolism & Redox	0.5909044720120544
EAEA-Unique	SIV_Neigh	GO:0008154	actin polymerization or depolymerization	Transport & Ion Homeostasis	0.5870464167331315
EAEA-Unique	SIV_Neigh	GO:1902903	regulation of supramolecular fiber organization	Transport & Ion Homeostasis	0.5794173294108012
EAEA-Unique	SIV_Neigh	GO:0051128	regulation of cellular component organization	Transport & Ion Homeostasis	0.5733546576173785
EAEA-Unique	SIV_Neigh	GO:0019725	cellular homeostasis	Transport & Ion Homeostasis	0.5651131402939207
EAEA-Unique	SIV_Neigh	GO:0042592	homeostatic process	Other	0.5584755503213965
EAEA-Unique	SIV_Neigh	GO:0061024	membrane organization	Transport & Ion Homeostasis	0.5555300409388053
EAEA-Unique	SIV_Neigh	GO:0034613	cellular protein localization	Transport & Ion Homeostasis	0.5492244839578841
EAEA-Unique	SIV_Neigh	GO:0070727	cellular macromolecule localization	Transport & Ion Homeostasis	0.5447486969444242
EAEA-Unique	SIV_Neigh	GO:0010498	proteasomal protein catabolic process	Metabolism & Redox	0.5363815370016649
EAEA-Unique	SIV_Neigh	GO:0016050	vesicle organization	Transport & Ion Homeostasis	0.5347473149216722
EAEA-Unique	SIV_Neigh	GO:0030041	actin filament polymerization	Transport & Ion Homeostasis	0.5250642870835787
EAEA-Unique	SIV_Neigh	GO:0030004	cellular monovalent inorganic cation homeostasis	Transport & Ion Homeostasis	0.5237847015440911
EAEA-Unique	SIV_Neigh	GO:0045216	cell-cell junction organization	Transport & Ion Homeostasis	0.5153026563189504
EAEA-Unique	SIV_Neigh	GO:0140053	mitochondrial gene expression	Metabolism & Redox	0.5145089809983572
EAEA-Unique	SIV_Neigh	GO:0032535	regulation of cellular component size	Transport & Ion Homeostasis	0.5114091645462846
EAEA-Unique	SIV_Neigh	GO:0032787	monocarboxylic acid metabolic process	Metabolism & Redox	0.5026815453647675
LAEA-Unique	SIV_Neigh	GO:0006749	glutathione metabolic process	Metabolism & Redox	1.028055831678984
LAEA-Unique	SIV_Neigh	GO:0006979	response to oxidative stress	Stress & Proteostasis	0.958158437336686
LAEA-Unique	SIV_Neigh	GO:0033108	mitochondrial respiratory chain complex assembly	Metabolism & Redox	0.8905840031460781
LAEA-Unique	SIV_Neigh	GO:0030073	insulin secretion	Transport & Ion Homeostasis	0.8730504192077729
LAEA-Unique	SIV_Neigh	GO:0000387	spliceosomal snRNP assembly	Other	0.8237381817096017
LAEA-Unique	SIV_Neigh	GO:0032981	mitochondrial respiratory chain complex I assembly	Metabolism & Redox	0.8093785112226153
LAEA-Unique	SIV_Neigh	GO:0006575	cellular modified amino acid metabolic process	Metabolism & Redox	0.7931976211540661
LAEA-Unique	SIV_Neigh	GO:0097190	apoptotic signaling pathway	Cell Organization & Regulation	0.7752072559611687
LAEA-Unique	SIV_Neigh	GO:0051651	maintenance of location in cell	Transport & Ion Homeostasis	0.7705293262051729
LAEA-Unique	SIV_Neigh	GO:0051235	maintenance of location	Transport & Ion Homeostasis	0.7597242266162629
LAEA-Unique	SIV_Neigh	GO:1990542	mitochondrial transmembrane transport	Metabolism & Redox	0.752198693024746
LAEA-Unique	SIV_Neigh	GO:0055072	iron ion homeostasis	Transport & Ion Homeostasis	0.7396955796867619
LAEA-Unique	SIV_Neigh	GO:0008219	cell death	Cell Death	0.7152479628120401
LAEA-Unique	SIV_Neigh	GO:0008630	intrinsic apoptotic signaling pathway in response to DNA damage	Stress & Proteostasis	0.6826604985099136
LAEA-Unique	SIV_Neigh	GO:0015908	fatty acid transport	Transport & Ion Homeostasis	0.6708553739602143
LAEA-Unique	SIV_Neigh	GO:0002790	peptide secretion	Transport & Ion Homeostasis	0.6660662606084911
LAEA-Unique	SIV_Neigh	GO:0030072	peptide hormone secretion	Transport & Ion Homeostasis	0.6660662606084911
LAEA-Unique	SIV_Neigh	GO:0051402	neuron apoptotic process	Other	0.6521930702159928
LAEA-Unique	SIV_Neigh	GO:0097193	intrinsic apoptotic signaling pathway	Cell Organization & Regulation	0.6422973569735819
LAEA-Unique	SIV_Neigh	GO:0060548	negative regulation of cell death	Cell Death	0.6400148449942331
LAEA-Unique	SIV_Neigh	GO:0052548	regulation of endopeptidase activity	Transport & Ion Homeostasis	0.6366262467115797
LAEA-Unique	SIV_Neigh	GO:0045047	protein targeting to ER	Other	0.63285288135119
LAEA-Unique	SIV_Neigh	GO:0072599	establishment of protein localization to endoplasmic reticulum	Transport & Ion Homeostasis	0.63285288135119
LAEA-Unique	SIV_Neigh	GO:0006915	apoptotic process	Other	0.6313636821501563
LAEA-Unique	SIV_Neigh	GO:0030837	negative regulation of actin filament polymerization	Transport & Ion Homeostasis	0.6276580252961796
LAEA-Unique	SIV_Neigh	GO:0032272	negative regulation of protein polymerization	Transport & Ion Homeostasis	0.6276580252961796
LAEA-Unique	SIV_Neigh	GO:0052547	regulation of peptidase activity	Transport & Ion Homeostasis	0.6272016984337825
LAEA-Unique	SIV_Neigh	GO:0050708	regulation of protein secretion	Transport & Ion Homeostasis	0.6228561227444844
LAEA-Unique	SIV_Neigh	GO:0006706	steroid catabolic process	Metabolism & Redox	0.6164905538162344
LAEA-Unique	SIV_Neigh	GO:0017004	cytochrome complex assembly	Other	0.6087927623517242
LAEA-Unique	SIV_Neigh	GO:0034599	cellular response to oxidative stress	Stress & Proteostasis	0.6055601025986599
LAEA-Unique	SIV_Neigh	GO:0007007	inner mitochondrial membrane organization	Metabolism & Redox	0.6022955637843448
LAEA-Unique	SIV_Neigh	GO:0031333	negative regulation of protein-containing complex assembly	Transport & Ion Homeostasis	0.5951684375260893
LAEA-Unique	SIV_Neigh	GO:0012501	programmed cell death	Cell Death	0.5885554026773363
LAEA-Unique	SIV_Neigh	GO:0070085	glycosylation	Transport & Ion Homeostasis	0.5859755722543953
LAEA-Unique	SIV_Neigh	GO:0015833	peptide transport	Transport & Ion Homeostasis	0.583653046641534
LAEA-Unique	SIV_Neigh	GO:0062197	cellular response to chemical stress	Stress & Proteostasis	0.5770265690964957
LAEA-Unique	SIV_Neigh	GO:0042168	heme metabolic process	Metabolism & Redox	0.5753068182511862
LAEA-Unique	SIV_Neigh	GO:0051346	negative regulation of hydrolase activity	Transport & Ion Homeostasis	0.5725092003718586
LAEA-Unique	SIV_Neigh	GO:0046916	cellular transition metal ion homeostasis	Transport & Ion Homeostasis	0.5700086652529885
LAEA-Unique	SIV_Neigh	GO:0007006	mitochondrial membrane organization	Metabolism & Redox	0.5688632082780916
LAEA-Unique	SIV_Neigh	GO:0035966	response to topologically incorrect protein	Stress & Proteostasis	0.5678323280856423
LAEA-Unique	SIV_Neigh	GO:0035967	cellular response to topologically incorrect protein	Stress & Proteostasis	0.5678323280856423
LAEA-Unique	SIV_Neigh	GO:0010876	lipid localization	Transport & Ion Homeostasis	0.5625282435425364
LAEA-Unique	SIV_Neigh	GO:0042886	amide transport	Transport & Ion Homeostasis	0.5620779555615258
LAEA-Unique	SIV_Neigh	GO:0006783	heme biosynthetic process	Metabolism & Redox	0.55916228373952
LAEA-Unique	SIV_Neigh	GO:0009914	hormone transport	Transport & Ion Homeostasis	0.5585823833608943
LAEA-Unique	SIV_Neigh	GO:0046879	hormone secretion	Transport & Ion Homeostasis	0.5585823833608943
LAEA-Unique	SIV_Neigh	GO:0046883	regulation of hormone secretion	Transport & Ion Homeostasis	0.5585823833608943
LAEA-Unique	SIV_Neigh	GO:0006950	response to stress	Stress & Proteostasis	0.5568387617649315
LAEA-Unique	SIV_Neigh	GO:0006778	porphyrin-containing compound metabolic process	Metabolism & Redox	0.556479798242332
LAEA-Unique	SIV_Neigh	GO:0006869	lipid transport	Transport & Ion Homeostasis	0.5500216277197316
LAEA-Unique	SIV_Neigh	GO:0065002	intracellular protein transmembrane transport	Transport & Ion Homeostasis	0.5454704958544481
LAEA-Unique	SIV_Neigh	GO:0071806	protein transmembrane transport	Transport & Ion Homeostasis	0.5454704958544481
LAEA-Unique	SIV_Neigh	GO:0033617	mitochondrial cytochrome c oxidase assembly	Metabolism & Redox	0.5360486232512396
LAEA-Unique	SIV_Neigh	GO:0034198	cellular response to amino acid starvation	Stress & Proteostasis	0.5294891259199472
LAEA-Unique	SIV_Neigh	GO:0006099	tricarboxylic acid cycle	Other	0.5289226376474678
LAEA-Unique	SIV_Neigh	GO:0006066	alcohol metabolic process	Metabolism & Redox	0.5283220985865236
LAEA-Unique	SIV_Neigh	GO:0033013	tetrapyrrole metabolic process	Metabolism & Redox	0.528105316657455
LAEA-Unique	SIV_Neigh	GO:0006986	response to unfolded protein	Stress & Proteostasis	0.5278884159662294
LAEA-Unique	SIV_Neigh	GO:0034620	cellular response to unfolded protein	Stress & Proteostasis	0.5278884159662294
LAEA-Unique	SIV_Neigh	GO:0070997	neuron death	Other	0.5277814645694943
LAEA-Unique	SIV_Neigh	GO:0043254	regulation of protein-containing complex assembly	Transport & Ion Homeostasis	0.5176555853362643
LAEA-Unique	SIV_Neigh	GO:1902904	negative regulation of supramolecular fiber organization	Transport & Ion Homeostasis	0.5159665557398485
LAEA-Unique	SIV_Neigh	GO:0030282	bone mineralization	Transport & Ion Homeostasis	0.5159080490242967
LAEA-Unique	SIV_Neigh	GO:0042742	defense response to bacterium	Stress & Proteostasis	0.5153878028010979
LAEA-Unique	SIV_Neigh	GO:1902652	secondary alcohol metabolic process	Metabolism & Redox	0.515383697338271
LAEA-Unique	SIV_Neigh	GO:0006487	protein N-linked glycosylation	Transport & Ion Homeostasis	0.5148827411686665
LAEA-Unique	SIV_Neigh	GO:0009100	glycoprotein metabolic process	Metabolism & Redox	0.5142454576730189
LAEA-Unique	SIV_Neigh	GO:0002791	regulation of peptide secretion	Transport & Ion Homeostasis	0.5135232114970559
LAEA-Unique	SIV_Neigh	GO:0090276	regulation of peptide hormone secretion	Transport & Ion Homeostasis	0.5135232114970559
LAEA-Unique	SIV_Neigh	GO:0009166	nucleotide catabolic process	Metabolism & Redox	0.5129632057154991
LAEA-Unique	SIV_Neigh	GO:0055076	transition metal ion homeostasis	Transport & Ion Homeostasis	0.5117899756125732
LAEA-Unique	SIV_Neigh	GO:0008203	cholesterol metabolic process	Metabolism & Redox	0.5098242959670743
LAEA-Unique	SIV_Neigh	GO:0000154	rRNA modification	Transport & Ion Homeostasis	0.5096899720985016
LAEA-Unique	SIV_Neigh	GO:0010941	regulation of cell death	Cell Death	0.5048856332652711
